# Defining tissue-and disease-associated macrophages using a transcriptome-based classification model

**DOI:** 10.1101/532986

**Authors:** Hung-Jen Chen, Andrew Y.F. Li Yim, Guillermo R. Griffith, Wouter J. de Jonge, Marcel M.A.M. Mannens, Enrico Ferrero, Peter Henneman, Menno P.J. de Winther

**Affiliations:** Department of Medical Biochemistry, Experimental Vascular Biology, Amsterdam University Medical Centers, University of Amsterdam, Amsterdam, the Netherlands; Genome Diagnostics Laboratory, Department of Clinical Genetics, Amsterdam University Medical Centers, University of Amsterdam, Amsterdam, the Netherlands; Epigenetics Discovery Performance Unit, GlaxoSmithKline, Stevenage, United Kingdom; Tytgat Institute for Liver and Intestinal Research, Amsterdam University Medical Centers, University of Amsterdam, Amsterdam, the Netherlands; Institute for Cardiovascular Prevention (IPEK), Munich, Germany; Computational Biology, Target Sciences, GlaxoSmithKline, Stevenage, United Kingdom

## Abstract

Macrophages are heterogeneous multifunctional leukocytes which are regulated in a tissue-and disease-specific context. Many different studies have been published using *in vitro* macrophage models to study disease. Here, we aggregated public expression data to define consensus expression profiles for eight commonly-used *in vitro* macrophage models. Altogether, we observed well-known but also novel markers for different macrophage subtypes. Using these data we subsequently built the classifier macIDR, capable of distinguishing macrophage subsets with high accuracy (>0.95). This classifier was subsequently applied to transcriptional profiles of tissue-isolated and disease-associated macrophages to specifically define macrophage characteristics *in vivo*. Classification of these *in vivo* macrophages showed that alveolar macrophages displayed high resemblance to interleukin-10 activated macrophages, whereas macrophages from patients with chronic obstructive pulmonary disease patients displayed a drop in interferon-γ signature. Adipose tissue-derived macrophages were classified as unstimulated macrophages, but resembled LPS-activated macrophages more in diabetic-obese patients. Finally, rheumatoid arthritic synovial macrophages showed characteristics of both interleukin-10 or interferon-γ signatures. Altogether, our results suggest that macIDR is capable of identifying macrophage-specific changes as a result of tissue-and disease-specific stimuli and thereby can be used to better define and model populations of macrophages that contribute to disease.
