## Supplementary material for "Defining tissue-and disease-associated macrophages using a transcriptome-based classification model": Table S2 meta-analysis pathway analysis

### Sheet: IPA canonical pathways
Canonical Pathway	M-LPSearlyvM0	M-LPSlatevM0	M-LPS+IFNγvM0	M-IFNγvM0	M-IL4vM0	M-IL10vM0	M-dexvM0
Oxidative Phosphorylation	-4.02492	-2.64575	-6.30126	-2.29366	1.41421	-0.447214	-3.60555
TREM1 Signaling	3.12772	1.09109	3.15682	4.27099	-2.29366	2.52982	-1.52753
EIF2 Signaling	-1.87663	-2.83683	-4.11746	-5.25329	-1.14708	-1.73205	0.685994
Dendritic Cell Maturation	3.16228	1.21854	2.99434	3.87298	0.685994	1.09109	-2.88675
Neuroinflammation Signaling Pathway	3.31133	1.71791	2.08552	4.39566	-1.69706	0.6	-0.585206
Role of NFAT in Cardiac Hypertrophy	-1.41421	-3.8996	-2.66053	-1.94145	-1.18322	-0.83205	-2.28748
tRNA Charging	-3.60555	-2.44949	-1.26491	-2.84019	N/A	-2	-1.94145
Role of RIG1-like Receptors in Antiviral Innate Immunity	1.60357	1.13389	3.35659	3.63803	-2	N/A	-1.26491
Cardiac Hypertrophy Signaling	-0.780869	-2.87352	-2.60985	-2.25171	-1.15079	0.727607	-1.9799
Osteoarthritis Pathway	1.80907	1.29987	2.10042	2.10042	-1.66667	2.52982	-0.780869
Superpathway of Methionine Degradation	-2.12132	-2.44949	-1.73205	-2.52982	2.7136	N/A	-0.707107
Gαi Signaling	1.88562	1.14708	1.60591	2.06474	-2.88675	1.88982	0.688247
Superpathway of Inositol Phosphate Compounds	-1.26025	-3.12358	-2.93987	-0.917663	-0.870388	1.29099	-1.36083
Role of IL-17F in Allergic Inflammatory Airway Diseases	3.16228	1.13389	2.3094	1.94145	-1.73205	N/A	-1.38675
G Beta Gamma Signaling	-1.09109	-3.44124	-1.22474	0.408248	-2.06474	1	-2.2
iNOS Signaling	1.80739	2.12132	2.9824	3.1305	-0.333333	0.447214	0.471405
Interferon Signaling	1.1547	0.816497	3.12772	2.35702	-1.50756	-0.816497	-1.41421
Inflammasome pathway	1.50756	1.88982	1	3.16228	-2.52982	N/A	-0.816497
Phospholipase C Signaling	1	-2.95932	-0.282843	1.63299	-1.47959	2.52982	-0.904534
Huntington's Disease Signaling	-1.4596	-3.63803	-1.41421	-1.98248	-0.377964	-1.66667	-0.185695
PPARα/RXRα Activation	-3.24443	-1.8	-2.89747	-1.54303	0.365148	0	-0.870388
Type I Diabetes Mellitus Signaling	1.88982	1.38675	2.95932	2.47487	-0.258199	-0.333333	-1.34164
LXR/RXR Activation	-3.90007	-1.94145	-1.70561	-1.60591	0.447214	0	0.942809
Production of Nitric Oxide and Reactive Oxygen Species in Macrophages	2.35907	0	1.72189	2.67261	-0.870388	1.60591	1.31278
3-phosphoinositide Degradation	-1.62221	-2.92119	-2.66667	-0.5547	-1.04257	0.632456	-1.02899
IL-8 Signaling	0.948683	-2.66667	-0.961524	-1.0328	-2.35907	0.774597	-1.60357
Antioxidant Action of Vitamin C	-1.29099	0.27735	-2.19089	-2.19089	1.38675	-0.816497	2.18282
GNRH Signaling	-1.25724	-3.4	-1.44115	-1.62221	-0.928477	1.06904	-0.457496
3-phosphoinositide Biosynthesis	-1.17954	-2.41404	-2.65396	-0.372104	-1.25724	1.06904	-1.20605
Role of Pattern Recognition Receptors in Recognition of Bacteria and Viruses	1.34715	0.6	1.33333	3.04243	-2.88675	0.534522	-0.353553
D-myo-inositol-5-phosphate Metabolism	-1.33333	-2.41404	-2.2711	-0.980196	-0.6	0.333333	-2.05798
CREB Signaling in Neurons	-1.70561	-3.12772	-1.41421	-1.44115	-0.784465	-0.377964	-0.800641
Non-Small Cell Lung Cancer Signaling	-1.80739	-2.33333	-1.5	-1.2792	-1.09109	-1.13389	-0.5
fMLP Signaling in Neutrophils	-0.377964	-3.41121	-2.08167	-1.44115	-0.57735	-0.632456	-1.1209
Glutaryl-CoA Degradation	-2.23607	-2	-2.11058	-2.82843	N/A	0	-0.447214
D-myo-inositol (3,4,5,6)-tetrakisphosphate Biosynthesis	-1.02899	-2.2	-2.26301	-1.0435	-0.852803	0.333333	-1.88982
D-myo-inositol (1,4,5,6)-Tetrakisphosphate Biosynthesis	-1.02899	-2.2	-2.26301	-1.0435	-0.852803	0.333333	-1.88982
Relaxin Signaling	-1.88562	-1.88562	-1.51186	-1.25724	0.774597	-1.34164	-0.928477
D-myo-inositol (1,4,5)-trisphosphate Degradation	-2.23607	-2.64575	-1.63299	-1.66667	N/A	0	-1.34164
Isoleucine Degradation I	-2.23607	-2	-1.88982	-2.44949	0.816497	N/A	N/A
Aldosterone Signaling in Epithelial Cells	-2	-2.3094	-1.73205	-0.928477	-1.04257	-0.816497	-0.426401
Actin Cytoskeleton Signaling	0	-2.82843	-1.1547	-0.57735	-0.821995	1.29099	-2.53421
RhoGDI Signaling	0	2.6	0.538816	-1.4596	0.242536	-1.88982	2.44949
Signaling by Rho Family GTPases	0.973329	-3.52821	-1.41421	-0.149071	-0.169031	1.69775	-1.20605
p53 Signaling	1.69775	1.94145	1.60591	1.09109	0.242536	2	-0.471405
PPAR Signaling	-2.82843	-1	-1.97566	-1.18322	0.96225	-0.301511	0.755929
HGF Signaling	-1.09545	-3.57771	-0.898027	-1.06066	-1	1.1547	0.179605
Rac Signaling	-0.784465	-2.4004	-1.91485	-1.85934	-0.730297	0.534522	-0.685994
Superpathway of D-myo-inositol (1,4,5)-trisphosphate Metabolism	-1.63299	-2.82843	-1.41421	-1.89737	N/A	N/A	-1.13389
Valine Degradation I	-2.44949	N/A	-2.52982	-3	0.816497	N/A	0
Actin Nucleation by ARP-WASP Complex	1.21268	-2.3094	-0.727607	-1	-0.904534	1.63299	-1
Dopamine Receptor Signaling	-2.44949	-1.63299	-1.88982	-1.41421	N/A	N/A	-1.34164
Role of NFAT in Regulation of the Immune Response	-0.557086	-2.71069	-1.06749	0.412082	-0.685994	2.13809	-1.09322
α-Adrenergic Signaling	-1.29099	-3.20713	-1.29099	-1.06904	-1.29099	0.447214	0
UVA-Induced MAPK Signaling	-0.774597	-1.73205	-1.60591	-1.51186	-0.258199	-0.816497	-1.87663
ERK5 Signaling	-0.218218	-2.5	-1.88562	-1.56893	-1.5	0.447214	-0.408248
Glioma Signaling	-1.21268	-3	-1.87663	-0.898027	-0.6	0.377964	-0.408248
Melanocyte Development and Pigmentation Signaling	-0.426401	-1.5	-2.26779	-1.41421	-1.14708	0	-1.61645
MIF-mediated Glucocorticoid Regulation	2.12132	0.447214	1.73205	2.67261	-1	N/A	-0.377964
IL-6 Signaling	2.46885	0	1.60451	0.866025	-1.21854	-0.258199	-1.89737
GDNF Family Ligand-Receptor Interactions	-1.69775	-1.89737	-2.18282	-1.70561	-0.447214	0.377964	0
mTOR Signaling	-0.522233	-2.26779	-1.58114	-1.02105	-0.57735	1	-1.33333
SAPK/JNK Signaling	0.185695	-2.32379	-1.34715	-0.185695	-1.2792	-0.707107	-2.19089
PI3K/AKT Signaling	1.06066	0.392232	1.62221	1.47442	-1.04257	1.88982	-0.730297
Acute Phase Response Signaling	1.85164	0.377964	0.648886	0.980196	-1.85934	0	-2.46598
Integrin Signaling	-0.342997	-3.77297	-0.267261	-0.6742	-0.507093	0	-2.54558
D-myo-inositol (1,3,4)-trisphosphate Biosynthesis	-1	-2.64575	-1.63299	-1.88982	0	N/A	-0.816497
Colorectal Cancer Metastasis Signaling	0.745356	-0.845154	1.05045	1.21268	-1.20605	2.06474	-0.83205
TCA Cycle II (Eukaryotic)	N/A	N/A	-2.88675	-1.41421	2	N/A	-1.63299
UVB-Induced MAPK Signaling	-1.1547	-2.33333	-1.21268	-1.52753	0.534522	0	1.14708
IL-22 Signaling	-0.816497	-1.63299	1	1.66667	-1	0.707107	1
Fatty Acid β-oxidation I	-1	-1.34164	-2.5	-2.52982	0	N/A	0.447214
IGF-1 Signaling	-1.8	-1.94145	-1.56893	-1	-0.654654	0.632456	-0.2
Melanoma Signaling	-0.83205	-1.41421	-2.11058	-1.21268	-1.14708	-0.816497	0.242536
PKCθ Signaling in T Lymphocytes	0.730297	-1.70561	0	1.0435	-0.852803	1.94145	-1.47959
eNOS Signaling	-2.55841	-2.13201	-0.685994	0	-0.534522	N/A	-1.76777
Protein Kinase A Signaling	-0.774597	-1.48324	-0.987878	-0.894427	-2.3094	0.894427	0.258199
Pyrimidine Deoxyribonucleotides De Novo Biosynthesis I	-1	-1.34164	-1.88982	-1.73205	N/A	N/A	-1.63299
Paxillin Signaling	-1.22474	-3.05085	-1.34715	-1.04257	0	0	-0.928477
Ovarian Cancer Signaling	-0.688247	-0.471405	-2.06474	-1.51186	-0.942809	-0.816497	-1.04257
CDK5 Signaling	-0.852803	-0.258199	-0.755929	-1.13389	-2	-1	-1.52753
Th1 Pathway	0.755929	0.5	0.800641	2.79478	0	0.774597	-1.88982
p38 MAPK Signaling	2.85774	1.73205	0.185695	0.538816	-0.426401	-1.1547	-0.57735
Superpathway of Cholesterol Biosynthesis	-2.64575	-2.23607	-0.632456	-1.13389	-0.816497	N/A	N/A
VEGF Family Ligand-Receptor Interactions	-1	-2.88675	-1.09109	-0.557086	-1.2792	-0.447214	-0.2
Retinoic acid Mediated Apoptosis Signaling	0.27735	1	1.38675	2.52357	-0.816497	-0.447214	1
P2Y Purigenic Receptor Signaling Pathway	-0.6	-2.29366	-0.898027	-1.23443	-0.19245	-0.377964	-1.85164
Melatonin Signaling	-1.26491	-1.94145	-0.5	-1.34164	1.1547	N/A	-1.21268
Macropinocytosis Signaling	-0.229416	-2.52982	-0.688247	-1	-1.06904	-0.816497	-1.04257
PI3K Signaling in B Lymphocytes	0.730297	-0.19245	0.316228	1.1547	-1.73205	0.333333	-2.87352
Ephrin B Signaling	-0.632456	-1.66667	-0.632456	-1.1547	-1	1.88982	0.333333
NF-κB Activation by Viruses	0.2	-2.06474	0	0.632456	-2.13201	-0.816497	-1.46059
Regulation of Cellular Mechanics by Calpain Protease	-0.57735	-1.94145	-0.632456	-0.83205	-0.904534	0	-2.33333
Sirtuin Signaling Pathway	0	0.707107	1.88562	1.95283	-0.353553	-1.21268	1.09322
Endometrial Cancer Signaling	-1.60357	-1.41421	-1.60357	-0.654654	-1.09109	-0.816497	0
ILK Signaling	-0.557086	-1.8	0.457496	0.437595	0.57735	1.94145	-1.34164
RhoA Signaling	0.894427	-1.4596	-0.19245	-0.426401	-1.34164	1.88982	-0.894427
Nitric Oxide Signaling in the Cardiovascular System	-1.38675	-1.94145	-1	-0.755929	-0.471405	-1.34164	-0.19245
Fcγ Receptor-mediated Phagocytosis in Macrophages and Monocytes	0.229416	-2.83683	-0.342997	0.19245	-1.14708	2.32379	0
Neuropathic Pain Signaling In Dorsal Horn Neurons	-1.29099	-1.94145	-1.13389	-1.25724	0.229416	-1	-0.185695
1D-myo-inositol Hexakisphosphate Biosynthesis II (Mammalian)	-0.447214	-2.82843	-1.41421	-1.88982	0	N/A	-0.447214
Toll-like Receptor Signaling	1.80739	0.904534	1.14708	1.14708	-0.942809	0.301511	0.727607
Pyrimidine Ribonucleotides De Novo Biosynthesis	-1.50756	-1.34164	0	-1.69775	-1.13389	0	-1.29099
PTEN Signaling	0.377964	0.654654	1.09545	0.973329	1.96396	-0.707107	1.1767
CCR3 Signaling in Eosinophils	-0.727607	-2.52982	-1.22474	-1.09545	-0.408248	-0.377964	-0.57735
Growth Hormone Signaling	-1.09109	-2.49615	-1.34715	-0.365148	-0.258199	-1.13389	-0.19245
Gα12/13 Signaling	-0.408248	-1.5	-0.6	0.730297	-2.33487	0.904534	0.353553
Tec Kinase Signaling	0.928477	-0.816497	1.47442	1.85164	-0.688247	1.06904	0
Adrenomedullin signaling pathway	-0.780869	-2.04265	-1.20605	-0.70014	0	-1	-1.0435
Cholecystokinin/Gastrin-mediated Signaling	1.67126	-1.88562	0.392232	-0.179605	-1.66667	0.27735	-0.685994
Death Receptor Signaling	-0.342997	-0.774597	0.648886	1.67748	-1.94145	-0.707107	-0.654654
Oncostatin M Signaling	0.83205	0.333333	1.38675	1.88562	-1.06904	0.377964	-0.83205
ErbB4 Signaling	-0.774597	-2.52982	-0.942809	-0.852803	-0.942809	-0.447214	-0.218218
Pyridoxal 5'-phosphate Salvage Pathway	1.60357	-2.3094	-0.654654	0.774597	0	0.57735	0.774597
Wnt/β-catenin Signaling	-0.218218	0.229416	0.377964	-0.19245	1.63299	2.33333	1.70561
Ethanol Degradation II	-1	N/A	-2.33333	-1	-1.88982	N/A	-0.447214
Pyrimidine Ribonucleotides Interconversion	-1.26491	-1.34164	0.333333	-1.5	-1.13389	0	-1.06904
Hypoxia Signaling in the Cardiovascular System	2.44949	1	1.89737	0.333333	0	N/A	-0.904534
Putrescine Degradation III	1.34164	0.447214	-1.63299	-1	-0.816497	N/A	-1.34164
CXCR4 Signaling	0.365148	-2.44949	-0.333333	0.468521	-0.845154	1.60357	-0.507093
ERK/MAPK Signaling	-0.480384	-1.96116	-1.63299	-0.650945	0.507093	1.14708	-0.13484
Ceramide Signaling	0.625543	-0.27735	1.96116	0	-1.09109	1.26491	-1.2792
NGF Signaling	0.557086	-2.52357	0	1.15079	-1.04257	1	-0.169031
NRF2-mediated Oxidative Stress Response	0.2	-1.04257	-1.29987	-2.12132	-0.426401	0	-1.34715
Leukocyte Extravasation Signaling	2.08167	-0.898027	0.714286	0.729325	0	1	-1
Chemokine Signaling	-0.218218	-2.32379	-0.688247	-0.57735	0	0.904534	-1.63299
NF-κB Signaling	-0.267261	-0.538816	-0.39736	1.13389	-1.98248	1.60591	-0.412082
CD28 Signaling in T Helper Cells	-0.447214	-2.13809	-0.755929	0.365148	-0.942809	1.26491	0.392232
PAK Signaling	-0.654654	-2.11058	0	0.928477	-0.816497	1.38675	0.408248
MIF Regulation of Innate Immunity	1.66667	0	1.38675	2.32379	-0.904534	N/A	0
Wnt/Ca+ pathway	0	-0.301511	1.14708	1.78885	1.88982	N/A	-1.14708
Cdc42 Signaling	-0.5	-2.88675	0.218218	0.816497	-0.57735	1	0.258199
Opioid Signaling Pathway	0.152499	-2.21359	0	-1.13389	0	1.26491	-1.48324
TNFR1 Signaling	0.408248	-0.333333	1.78885	1.8	-1	N/A	-0.904534
Calcium-induced T Lymphocyte Apoptosis	0.816497	-3	-0.894427	0	-0.333333	N/A	-1.1547
Glycogen Degradation III	-1.34164	-2.44949	-1	-1.34164	N/A	N/A	N/A
Type II Diabetes Mellitus Signaling	1.04257	-1.5	0.557086	1.61645	0.229416	0	-1.1767
GP6 Signaling Pathway	0.727607	-2.18282	0.174078	-0.685994	-1.4596	-0.333333	0.557086
Mitotic Roles of Polo-Like Kinase	-0.57735	-1.13389	-0.333333	-1.94145	-1	N/A	-1.13389
14-3-3-mediated Signaling	-0.208514	-2.9824	-0.6	-1.23443	-0.2	0	-0.870388
Renal Cell Carcinoma Signaling	-0.727607	-2.33333	-1	-1.09109	-0.688247	0	-0.242536
Endothelin-1 Signaling	-0.685994	-1.51186	-0.565685	0.125988	-2.40192	0.774597	0
Purine Nucleotides De Novo Biosynthesis II	-2.23607	N/A	-1.34164	-2.44949	N/A	0	N/A
IL-17A Signaling in Airway Cells	-0.727607	-1.66667	-0.208514	1	-0.83205	0.377964	1.21268
Salvage Pathways of Pyrimidine Ribonucleotides	1.60591	-2	0	0.392232	-0.942809	-0.258199	-0.816497
ATM Signaling	-0.229416	0.816497	-0.19245	0.688247	1.94145	0.632456	-1.5
Regulation of Actin-based Motility by Rho	-0.27735	-2.49615	-0.208514	0.471405	0	2.23607	-0.258199
Glycogen Degradation II	-1.34164	-2.23607	-1	-1.34164	N/A	N/A	N/A
B Cell Activating Factor Signaling	-0.377964	-0.377964	1.06904	1.06904	1.63299	N/A	-1.38675
Gαq Signaling	0.2	-2.85774	-0.762493	-0.447214	-1.15079	0	-0.468521
Amyloid Processing	-1.34164	-1.63299	-0.333333	-0.333333	1.34164	-0.447214	0.447214
Cyclins and Cell Cycle Regulation	0.904534	0.707107	-0.242536	-1.60591	0.258199	-1	1.1547
iCOS-iCOSL Signaling in T Helper Cells	1.14708	-1.29099	0	1.66667	0.242536	0.707107	-0.784465
Prolactin Signaling	-1.22474	-2.3094	-0.19245	-0.342997	-0.654654	-0.707107	-0.392232
Sphingosine-1-phosphate Signaling	-0.447214	-1.78885	-1.04257	0	0.426401	1.1547	-0.928477
4-1BB Signaling in T Lymphocytes	1.26491	0.377964	1.60357	0.904534	0	1	-0.632456
Remodeling of Epithelial Adherens Junctions	0	-2.64575	-1.13389	1	0	N/A	-1
Angiopoietin Signaling	-0.447214	-2.3094	-0.625543	-0.408248	-0.904534	0	-1.06904
Tryptophan Degradation X (Mammalian, via Tryptamine)	1	N/A	-1.88982	-0.707107	-0.816497	N/A	-1.34164
CD40 Signaling	-1.96396	-0.83205	-0.730297	-0.707107	0.942809	0.333333	-0.2
VDR/RXR Activation	0.27735	0.57735	0.471405	2.11058	-0.301511	-1.66667	-0.301511
TWEAK Signaling	-0.688247	-1.41421	0	0.942809	-1.88982	N/A	0.632456
IL-2 Signaling	-0.471405	-1.26491	-1	-0.2	-1.34164	-0.816497	0.426401
Regulation of eIF4 and p70S6K Signaling	-1.29099	-1.38675	-1.52753	-0.6	-0.229416	0	-0.471405
Dopamine-DARPP32 Feedback in cAMP Signaling	-0.208514	-1.70561	-0.160128	-0.973329	-0.5	-0.447214	-1.41421
Antiproliferative Role of Somatostatin Receptor 2	0	-1.41421	-1.60357	-0.942809	-0.727607	0	-0.625543
April Mediated Signaling	-1.50756	-1.41421	0.5	0	1.88982	N/A	0
Synaptic Long Term Depression	-0.942809	-1.41421	0	0.821995	-0.898027	0.333333	-0.898027
Small Cell Lung Cancer Signaling	1	-0.333333	1.14708	0.625543	0.258199	-1	-0.942809
Tryptophan Degradation III (Eukaryotic)	-0.333333	-0.377964	-1.29099	-1.50756	1.34164	N/A	-0.447214
TNFR2 Signaling	1	0.333333	1.80739	1.06904	-0.447214	N/A	-0.632456
Inhibition of Angiogenesis by TSP1	N/A	-2	-0.333333	0.301511	0.816497	1	0.816497
Lymphotoxin β Receptor Signaling	-1.38675	-1.88982	0	0.6	0	-0.447214	-0.942809
Th2 Pathway	0.6	0.774597	0.666667	1.06066	0.229416	1.29099	0.57735
Activation of IRF by Cytosolic Pattern Recognition Receptors	0.6	0.774597	1.46059	0.96225	-0.632456	0.707107	0
B Cell Receptor Signaling	0.714286	-0.648886	-0.816497	0.650945	-1.06066	0	-1.23625
Thrombin Signaling	-0.353553	-1.51186	-0.152499	0.866025	-1.18322	0.57735	-0.480384
TGF-β Signaling	0.258199	-0.707107	-0.894427	-0.447214	-1.09109	-0.57735	-1.14708
VEGF Signaling	0.229416	-1.60357	-0.852803	-0.2	-1.09109	0.707107	-0.365148
Role of BRCA1 in DNA Damage Response	0.534522	0	-0.632456	0.83205	0.707107	N/A	-2.3094
AMPK Signaling	-0.730297	-0.426401	-0.632456	0.904534	0.408248	-0.632456	-1.18322
Pancreatic Adenocarcinoma Signaling	0	-1.38675	-0.19245	0.353553	-1.22474	0.707107	-1.04257
Dolichyl-diphosphooligosaccharide Biosynthesis	N/A	N/A	-2.44949	-2.44949	N/A	N/A	N/A
Acute Myeloid Leukemia Signaling	-0.447214	-2.32379	-0.625543	-0.522233	-0.408248	-0.333333	0.2
Histamine Degradation	N/A	N/A	-2.23607	-1.34164	-0.816497	N/A	-0.447214
Role of CHK Proteins in Cell Cycle Checkpoint Control	1.63299	N/A	0.5	0.707107	0.333333	N/A	-1.66667
STAT3 Pathway	-0.185695	-1	-0.19245	0.179605	-1.1767	1.38675	-0.688247
Fatty Acid α-oxidation	N/A	N/A	-1.63299	-0.816497	-1.34164	N/A	-1
Eicosanoid Signaling	N/A	-1	0	1.26491	-2.12132	N/A	0.377964
Glutathione Redox Reactions I	-1	N/A	-2.12132	-0.816497	0.447214	N/A	-0.377964
Neurotrophin/TRK Signaling	-0.471405	-1.26491	-1.06904	-1	0	-0.377964	-0.57735
UVC-Induced MAPK Signaling	0	-2.33333	-0.301511	-0.471405	-0.534522	0.816497	0.258199
Glioma Invasiveness Signaling	0.218218	-0.258199	-0.654654	-0.6	-1.14708	1	-0.784465
ErbB Signaling	-0.654654	-2	-0.19245	-0.898027	-0.2	-0.333333	-0.365148
Methionine Degradation I (to Homocysteine)	N/A	N/A	-0.377964	-1.63299	2.44949	N/A	N/A
Cholesterol Biosynthesis I	-2.44949	N/A	0	N/A	-2	N/A	N/A
Cholesterol Biosynthesis II (via 24,25-dihydrolanosterol)	-2.44949	N/A	0	N/A	-2	N/A	N/A
Cholesterol Biosynthesis III (via Desmosterol)	-2.44949	N/A	0	N/A	-2	N/A	N/A
HMGB1 Signaling	0.648886	-0.625543	0.821995	0.468521	-0.179605	0.83205	-0.870388
Choline Biosynthesis III	N/A	-1	-0.447214	-1.63299	-1.34164	N/A	N/A
Synaptic Long Term Potentiation	0	-1.60591	-0.353553	-1.18322	-0.654654	0.447214	-0.174078
JAK/Stat Signaling	-0.392232	-0.727607	0.353553	0.666667	-1.1767	-0.707107	0.377964
LPS/IL-1 Mediated Inhibition of RXR Function	2.11058	0.632456	-0.258199	0.5	0.27735	0	0.57735
CD27 Signaling in Lymphocytes	-0.258199	-1.41421	0.727607	0	-0.377964	1	-0.57735
IL-1 Signaling	0.625543	0	0.784465	0	0.83205	-0.707107	-1.4
Renin-Angiotensin Signaling	-0.2	-1.80739	-0.507093	-0.160128	-0.392232	-0.57735	-0.685994
Oxidative Ethanol Degradation III	N/A	N/A	-1.63299	-0.816497	-1.34164	N/A	-0.447214
Corticotropin Releasing Hormone Signaling	-1.06904	-1.41421	-0.784465	-0.408248	0	0	0.557086
Estrogen-mediated S-phase Entry	0.447214	N/A	0	-1.50756	-1.13389	N/A	1.13389
PDGF Signaling	-0.625543	-1.69775	-0.57735	-0.160128	0	0.57735	-0.557086
IL-7 Signaling Pathway	0	-0.904534	0.654654	0.928477	-0.83205	0.632456	-0.218218
CNTF Signaling	-0.258199	-1.50756	-0.447214	-0.392232	-0.727607	-0.377964	-0.447214
Ethanol Degradation IV	N/A	N/A	-1.88982	-1.13389	-1.13389	N/A	0
Cysteine Biosynthesis III (mammalia)	N/A	N/A	-0.377964	-1.88982	1.88982	N/A	0
Sumoylation Pathway	-1.2792	1	0.426401	0	0.258199	-0.447214	-0.727607
p70S6K Signaling	-0.392232	-1.4596	-0.685994	0	-0.19245	0.707107	-0.685994
NAD Salvage Pathway II	-1.34164	-1.63299	N/A	0	N/A	0	1.13389
GM-CSF Signaling	0	-1.06904	-0.208514	0.377964	-1.52753	0	-0.894427
Fc Epsilon RI Signaling	0	-0.894427	-0.538816	0.316228	-1.51186	0.57735	0.179605
CCR5 Signaling in Macrophages	-0.632456	-2.12132	0	-0.83205	0	-0.377964	0
Mouse Embryonic Stem Cell Pluripotency	-0.208514	-1.26491	-0.6	0.353553	-0.625543	0.904534	0
Thrombopoietin Signaling	-0.229416	-1.89737	-0.218218	-0.557086	-0.447214	-0.377964	0.2
Aryl Hydrocarbon Receptor Signaling	2.29366	-0.727607	0	0.208514	-0.447214	0	-0.229416
Glioblastoma Multiforme Signaling	0.19245	0	0.179605	0.904534	-0.685994	1.38675	-0.507093
RANK Signaling in Osteoclasts	0	-2.5	-0.522233	0	0.208514	0.333333	0.185695
FGF Signaling	-0.632456	-1.88982	-0.5	0.218218	-0.5	0	0
Apoptosis Signaling	-0.353553	0.426401	0	0	1.04257	-0.632456	1.2792
Neuregulin Signaling	0	-1.80739	0.447214	0	-0.816497	0	-0.625543
Leptin Signaling in Obesity	-1.13389	-1.13389	-0.83205	0.258199	-0.301511	0	0
Chondroitin Sulfate Degradation (Metazoa)	N/A	N/A	-1	1	N/A	N/A	-1.63299
Complement System	N/A	0	0	0.57735	-1	1.34164	0.707107
UDP-N-acetyl-D-galactosamine Biosynthesis II	-0.447214	N/A	N/A	-1	N/A	N/A	-2.12132
EGF Signaling	-0.301511	-1.41421	-0.471405	0.2	0	-0.333333	0.727607
Bladder Cancer Signaling	0	-1	N/A	-0.707107	-1	N/A	-0.707107
LPS-stimulated MAPK Signaling	0.19245	-1.29099	-0.377964	-0.507093	-0.625543	0	-0.342997
PEDF Signaling	-0.852803	-0.57735	0.2	0.353553	-0.625543	-0.707107	0
Telomerase Signaling	0.229416	-0.904534	-0.852803	-0.365148	0	0.707107	0.218218
IL-17A Signaling in Gastric Cells	0	N/A	0.816497	1	-0.447214	1	N/A
Induction of Apoptosis by HIV1	-1.1767	-0.301511	0.377964	0.816497	0	N/A	-0.57735
ErbB2-ErbB3 Signaling	-1.29099	-0.707107	-0.534522	0	-0.242536	0	0.471405
IL-9 Signaling	0	0	0.5	1.09109	0	-1.63299	0
Insulin Receptor Signaling	-0.538816	-1.4	-0.333333	-0.156174	0	-0.534522	0.174078
IL-3 Signaling	0.208514	-1.21268	0	0	-0.208514	-0.707107	0.730297
Tryptophan Degradation to 2-amino-3-carboxymuconate Semialdehyde	2	N/A	1	N/A	N/A	N/A	0
Role of NANOG in Mammalian Embryonic Stem Cell Pluripotency	0	-1.41421	-0.258199	0.208514	-0.942809	0	0
Estrogen-Dependent Breast Cancer Signaling	-0.447214	-1	-0.5	0	0	-0.447214	0
Heme Biosynthesis II	N/A	N/A	-1.34164	-1	N/A	N/A	N/A
OX40 Signaling Pathway	-0.333333	-0.377964	0.27735	0.632456	N/A	N/A	-0.707107
Tumoricidal Function of Hepatic Natural Killer Cells	0	N/A	1.88982	0.377964	0	0	N/A
Mevalonate Pathway I	N/A	N/A	-0.816497	-1.34164	N/A	0	N/A
Prostanoid Biosynthesis	N/A	N/A	-0.816497	-0.447214	-0.816497	0	N/A
Role of JAK1, JAK2 and TYK2 in Interferon Signaling	0	N/A	0.816497	0.816497	0	N/A	0.447214
GDP-mannose Biosynthesis	N/A	N/A	N/A	-2	N/A	0	N/A
Superpathway of Serine and Glycine Biosynthesis I	N/A	N/A	N/A	-2	N/A	0	N/A
Aspartate Degradation II	N/A	N/A	-2	N/A	N/A	0	N/A
FLT3 Signaling in Hematopoietic Progenitor Cells	0	-0.534522	0.2	0.666667	0	-0.333333	0.185695
γ-linolenate Biosynthesis II (Animals)	0	N/A	0.816497	N/A	N/A	N/A	-1
Granzyme B Signaling	-0.447214	N/A	0	0	N/A	0	-1
γ-glutamyl Cycle	N/A	N/A	-0.377964	N/A	1	N/A	N/A
nNOS Signaling in Neurons	N/A	N/A	0	-1.34164	N/A	N/A	0
Arginine Biosynthesis IV	N/A	N/A	-1	N/A	0	0	N/A
Heme Degradation	0	N/A	N/A	-1	N/A	0	N/A
Phenylalanine Degradation IV (Mammalian, via Side Chain)	0	N/A	-1	N/A	N/A	N/A	N/A
Acetyl-CoA Biosynthesis I (Pyruvate Dehydrogenase Complex)	N/A	0	-1	N/A	N/A	0	N/A
Fatty Acid Activation	0.447214	N/A	0	N/A	N/A	N/A	N/A
Differential Regulation of Cytokine Production in Macrophages and T Helper Cells by IL-17A and IL-17F	N/A	N/A	N/A	N/A	N/A	N/A	N/A
IL-15 Signaling	N/A	N/A	N/A	N/A	N/A	N/A	N/A
IL-17A Signaling in Fibroblasts	N/A	N/A	N/A	N/A	N/A	N/A	N/A
Mechanisms of Viral Exit from Host Cells	N/A	N/A	N/A	N/A	N/A	N/A	N/A
MSP-RON Signaling Pathway	N/A	N/A	N/A	N/A	N/A	N/A	N/A
Circadian Rhythm Signaling	N/A	N/A	N/A	N/A	N/A	N/A	N/A
HER-2 Signaling in Breast Cancer	N/A	N/A	N/A	N/A	N/A	N/A	N/A
Epithelial Adherens Junction Signaling	N/A	N/A	N/A	N/A	N/A	N/A	N/A
5-aminoimidazole Ribonucleotide Biosynthesis I	N/A	0	N/A	N/A	0	0	0
Cell Cycle Control of Chromosomal Replication	N/A	N/A	N/A	N/A	N/A	N/A	N/A
Cancer Drug Resistance By Drug Efflux	N/A	N/A	N/A	N/A	N/A	N/A	N/A
Mitochondrial Dysfunction	N/A	N/A	N/A	N/A	N/A	N/A	N/A
Communication between Innate and Adaptive Immune Cells	N/A	N/A	N/A	N/A	N/A	N/A	N/A
DNA damage-induced 14-3-3σ Signaling	N/A	N/A	N/A	N/A	N/A	N/A	N/A
B Cell Development	N/A	N/A	N/A	N/A	N/A	N/A	N/A
Granulocyte Adhesion and Diapedesis	N/A	N/A	N/A	N/A	N/A	N/A	N/A
IL-4 Signaling	N/A	N/A	N/A	N/A	N/A	N/A	N/A
Glycine Degradation (Creatine Biosynthesis)	0	N/A	N/A	N/A	0	0	0
Xenobiotic Metabolism Signaling	N/A	N/A	N/A	N/A	N/A	N/A	N/A
IL-12 Signaling and Production in Macrophages	N/A	N/A	N/A	N/A	N/A	N/A	N/A
PXR/RXR Activation	N/A	N/A	N/A	N/A	N/A	N/A	N/A
Clathrin-mediated Endocytosis Signaling	N/A	N/A	N/A	N/A	N/A	N/A	N/A
G Protein Signaling Mediated by Tubby	N/A	N/A	N/A	N/A	N/A	N/A	N/A
GADD45 Signaling	N/A	N/A	N/A	N/A	N/A	N/A	N/A
T Helper Cell Differentiation	N/A	N/A	N/A	N/A	N/A	N/A	N/A
T Cell Receptor Signaling	N/A	N/A	N/A	N/A	N/A	N/A	N/A
Antigen Presentation Pathway	N/A	N/A	N/A	N/A	N/A	N/A	N/A
Gap Junction Signaling	N/A	N/A	N/A	N/A	N/A	N/A	N/A
Virus Entry via Endocytic Pathways	N/A	N/A	N/A	N/A	N/A	N/A	N/A
Caveolar-mediated Endocytosis Signaling	N/A	N/A	N/A	N/A	N/A	N/A	N/A
IL-10 Signaling	N/A	N/A	N/A	N/A	N/A	N/A	N/A
Erythropoietin Signaling	N/A	N/A	N/A	N/A	N/A	N/A	N/A
Atherosclerosis Signaling	N/A	N/A	N/A	N/A	N/A	N/A	N/A
Semaphorin Signaling in Neurons	N/A	N/A	N/A	N/A	N/A	N/A	N/A
Role of IL-17A in Psoriasis	N/A	N/A	N/A	N/A	N/A	N/A	N/A
Axonal Guidance Signaling	N/A	N/A	N/A	N/A	N/A	N/A	N/A
Glucocorticoid Receptor Signaling	N/A	N/A	N/A	N/A	N/A	N/A	N/A
Role of JAK2 in Hormone-like Cytokine Signaling	N/A	N/A	N/A	N/A	N/A	N/A	N/A
Docosahexaenoic Acid (DHA) Signaling	N/A	N/A	N/A	N/A	N/A	N/A	N/A
FAK Signaling	N/A	N/A	N/A	N/A	N/A	N/A	N/A
Breast Cancer Regulation by Stathmin1	N/A	N/A	N/A	N/A	N/A	N/A	N/A
GDP-L-fucose Biosynthesis II (from L-fucose)	N/A	0	N/A	0	N/A	0	0
Systemic Lupus Erythematosus Signaling	N/A	N/A	N/A	N/A	N/A	N/A	N/A
Phagosome Formation	N/A	N/A	N/A	N/A	N/A	N/A	N/A
Tight Junction Signaling	N/A	N/A	N/A	N/A	N/A	N/A	N/A
HIF1α Signaling	N/A	N/A	N/A	N/A	N/A	N/A	N/A
Role of Hypercytokinemia/hyperchemokinemia in the Pathogenesis of Influenza	N/A	N/A	N/A	N/A	N/A	N/A	N/A
Galactose Degradation I (Leloir Pathway)	N/A	N/A	N/A	0	N/A	0	N/A
Phagosome Maturation	N/A	N/A	N/A	N/A	N/A	N/A	N/A
Iron homeostasis signaling pathway	N/A	N/A	N/A	N/A	N/A	N/A	N/A
IL-17 Signaling	N/A	N/A	N/A	N/A	N/A	N/A	N/A
Crosstalk between Dendritic Cells and Natural Killer Cells	N/A	N/A	N/A	N/A	N/A	N/A	N/A
Regulation of IL-2 Expression in Activated and Anergic T Lymphocytes	N/A	N/A	N/A	N/A	N/A	N/A	N/A
Molecular Mechanisms of Cancer	N/A	N/A	N/A	N/A	N/A	N/A	N/A
Adipogenesis pathway	N/A	N/A	N/A	N/A	N/A	N/A	N/A
Myc Mediated Apoptosis Signaling	N/A	N/A	N/A	N/A	N/A	N/A	N/A
Regulation of the Epithelial-Mesenchymal Transition Pathway	N/A	N/A	N/A	N/A	N/A	N/A	N/A
Role of Osteoblasts, Osteoclasts and Chondrocytes in Rheumatoid Arthritis	N/A	N/A	N/A	N/A	N/A	N/A	N/A
Netrin Signaling	N/A	N/A	N/A	N/A	N/A	N/A	N/A
Heme Biosynthesis from Uroporphyrinogen-III I	N/A	N/A	N/A	N/A	N/A	0	0
Molybdenum Cofactor Biosynthesis	N/A	0	0	N/A	0	0	N/A
Mitochondrial L-carnitine Shuttle Pathway	0	N/A	0	N/A	N/A	N/A	N/A
Nur77 Signaling in T Lymphocytes	N/A	N/A	N/A	N/A	N/A	N/A	N/A
Epoxysqualene Biosynthesis	N/A	0	0	0	N/A	0	N/A
Assembly of RNA Polymerase I Complex	N/A	N/A	N/A	N/A	0	0	N/A
Unfolded protein response	N/A	N/A	N/A	N/A	N/A	N/A	N/A
Glycerol Degradation I	N/A	N/A	N/A	N/A	N/A	N/A	N/A
G-Protein Coupled Receptor Signaling	N/A	N/A	N/A	N/A	N/A	N/A	N/A
Sertoli Cell-Sertoli Cell Junction Signaling	N/A	N/A	N/A	N/A	N/A	N/A	N/A
Glutamate Degradation II	N/A	N/A	N/A	N/A	N/A	0	N/A
Th1 and Th2 Activation Pathway	N/A	N/A	N/A	N/A	N/A	N/A	N/A
Germ Cell-Sertoli Cell Junction Signaling	N/A	N/A	N/A	N/A	N/A	N/A	N/A
Role of Oct4 in Mammalian Embryonic Stem Cell Pluripotency	N/A	N/A	N/A	N/A	N/A	N/A	N/A
Lysine Degradation II	N/A	0	N/A	N/A	0	N/A	N/A
Cell Cycle Regulation by BTG Family Proteins	0	N/A	0	0	N/A	N/A	N/A
Lipid Antigen Presentation by CD1	N/A	N/A	N/A	N/A	N/A	N/A	N/A
Role of Tissue Factor in Cancer	N/A	N/A	N/A	N/A	N/A	N/A	N/A
4-aminobutyrate Degradation I	N/A	N/A	N/A	0	N/A	N/A	N/A
S-adenosyl-L-methionine Biosynthesis	N/A	N/A	N/A	N/A	N/A	0	N/A
Rapoport-Luebering Glycolytic Shunt	N/A	0	N/A	N/A	0	0	N/A
N-acetylglucosamine Degradation II	N/A	N/A	N/A	N/A	N/A	0	N/A
Hereditary Breast Cancer Signaling	N/A	N/A	N/A	N/A	N/A	N/A	N/A
Glutathione Biosynthesis	N/A	N/A	N/A	0	N/A	N/A	N/A
CMP-N-acetylneuraminate Biosynthesis I (Eukaryotes)	N/A	N/A	0	N/A	N/A	0	0
Allograft Rejection Signaling	N/A	N/A	N/A	N/A	N/A	N/A	N/A
Role of MAPK Signaling in the Pathogenesis of Influenza	N/A	N/A	N/A	N/A	N/A	N/A	N/A
D-glucuronate Degradation I	0	N/A	N/A	N/A	N/A	0	N/A
Graft-versus-Host Disease Signaling	N/A	N/A	N/A	N/A	N/A	N/A	N/A
Antiproliferative Role of TOB in T Cell Signaling	N/A	N/A	N/A	N/A	N/A	N/A	N/A
Autoimmune Thyroid Disease Signaling	N/A	N/A	N/A	N/A	N/A	N/A	N/A
Role of Macrophages, Fibroblasts and Endothelial Cells in Rheumatoid Arthritis	N/A	N/A	N/A	N/A	N/A	N/A	N/A
Nucleotide Excision Repair Pathway	N/A	N/A	N/A	N/A	N/A	0	N/A
Tetrapyrrole Biosynthesis II	N/A	0	N/A	N/A	0	N/A	N/A
Protein Ubiquitination Pathway	N/A	N/A	N/A	N/A	N/A	N/A	N/A
Hepatic Cholestasis	N/A	N/A	N/A	N/A	N/A	N/A	N/A
Estrogen Receptor Signaling	N/A	N/A	N/A	N/A	N/A	N/A	N/A
Natural Killer Cell Signaling	N/A	N/A	N/A	N/A	N/A	N/A	N/A
Role of JAK family kinases in IL-6-type Cytokine Signaling	N/A	N/A	N/A	N/A	N/A	N/A	N/A
Acetate Conversion to Acetyl-CoA	N/A	N/A	N/A	N/A	N/A	N/A	N/A
Chronic Myeloid Leukemia Signaling	N/A	N/A	N/A	N/A	N/A	N/A	N/A
All-trans-decaprenyl Diphosphate Biosynthesis	N/A	0	N/A	N/A	0	N/A	0
Thyroid Cancer Signaling	N/A	N/A	N/A	N/A	N/A	N/A	N/A
Altered T Cell and B Cell Signaling in Rheumatoid Arthritis	N/A	N/A	N/A	N/A	N/A	N/A	N/A
Phenylalanine Degradation I (Aerobic)	N/A	0	N/A	N/A	N/A	0	0
CTLA4 Signaling in Cytotoxic T Lymphocytes	N/A	N/A	N/A	N/A	N/A	N/A	N/A
Prostate Cancer Signaling	N/A	N/A	N/A	N/A	N/A	N/A	N/A
Polyamine Regulation in Colon Cancer	N/A	N/A	N/A	N/A	N/A	N/A	N/A
Melatonin Degradation II	N/A	N/A	N/A	N/A	N/A	N/A	N/A
Role of PKR in Interferon Induction and Antiviral Response	N/A	N/A	N/A	N/A	N/A	N/A	N/A
Trehalose Degradation II (Trehalase)	0	0	0	N/A	N/A	N/A	N/A
dTMP De Novo Biosynthesis	N/A	N/A	N/A	N/A	N/A	N/A	N/A
Role of IL-17A in Arthritis	N/A	N/A	N/A	N/A	N/A	N/A	N/A
Glutathione Redox Reactions II	N/A	N/A	N/A	0	N/A	0	N/A
Aspartate Biosynthesis	N/A	N/A	N/A	N/A	N/A	0	N/A
Mismatch Repair in Eukaryotes	N/A	N/A	N/A	N/A	N/A	N/A	N/A
IL-15 Production	N/A	N/A	N/A	N/A	N/A	N/A	N/A
Hepatic Fibrosis / Hepatic Stellate Cell Activation	N/A	N/A	N/A	N/A	N/A	N/A	N/A
RAR Activation	N/A	N/A	N/A	N/A	N/A	N/A	N/A
RAN Signaling	N/A	N/A	N/A	N/A	0	0	N/A
Pathogenesis of Multiple Sclerosis	N/A	N/A	N/A	N/A	N/A	N/A	N/A
Diphthamide Biosynthesis	0	N/A	N/A	N/A	0	0	N/A
autophagy	N/A	N/A	N/A	N/A	N/A	N/A	N/A
Parkinson's Signaling	N/A	0	N/A	N/A	N/A	N/A	N/A
Role of JAK1 and JAK3 in γc Cytokine Signaling	N/A	N/A	N/A	N/A	N/A	N/A	N/A
